# Molecular evolution of a reproductive barrier in maize and related species

**DOI:** 10.1101/2024.12.02.626474

**Authors:** Elli Cryan, Garnet Phinney, Arun S. Seetharam, Matthew M.S. Evans, Elizabeth A. Kellogg, Junpeng Zhan, Blake C. Meyers, Daniel J. Kliebenstein, Jeffrey Ross-Ibarra

## Abstract

Three cross-incompatibility loci each control a distinct reproductive barrier in both domesticated maize (*Zea mays* ssp. *mays*) and its wild teosinte relatives. These three loci, *Teosinte crossing barrier1* (*Tcb1*), *Gametophytic factor1* (*Ga1*), and *Ga2*, each play a key role in preventing hybridization between incompatible populations and are proposed to maintain the barrier between domesticated and wild subspecies. Each locus encodes both a silk-active and a matching pollen-active pectin methylesterase (PMEs). To investigate the diversity and molecular evolution of these gametophytic factor loci, we identified existing and improved models of the responsible genes in a new genome assembly of maize line P8860 that contains active versions of all three loci. We then examined fifty-two assembled genomes from seventeen species to classify haplotype diversity and identify sites under diversifying selection during the evolution of these genes. We show that *Ga2*, the oldest of these three loci, was duplicated to form *Ga1* at least 12 million years ago. *Tcb1*, the youngest locus, arose as a duplicate of *Ga1* before or around the time of diversification of the *Zea* genus. We find evidence of positive selection during evolution of the functional genes at an active site in the pollen-expressed PME and predicted surface sites in both the silk- and pollen-expressed PMEs. The most common allele at the *Ga1* locus is a conserved *ga1* allele (*ga1-Off*), which is specific haplotype containing three full-length PME gene copies, all of which are non-coding due to conserved stop codons and are between 610 thousand and 1.5 million years old. We show that the *ga1-Off* allele is associated with and likely generates 24-nt siRNAs in developing pollen-producing tissue, and these siRNAs map to functional *Ga1* alleles. In previously-published crosses, the *ga1-Off* allele was associated with reduced function of the typically dominant functional alleles for the Ga1 and Tcb1 barriers. Taken together, this seems to be an example of a type of epigenetic trans-homolog silencing known as paramutation functioning at a locus controlling a reproductive barrier.
