## Supplemental Table 2 for "Molecular evolution of a reproductive barrier in maize and related species"

### Sheet: README
GA gene divergence time estimates
Gene ages estimated from pairwise synonymous substitution rates multiplied by 2*mu, where mu is the maize mutation rate
Synonymous substitution rates are based on codon-aware CDS alignments of genes, restricted to putatively functional gene copies (expressed, unmethylated, no stop codons)
For ga1-O psuedogene age estimates, stop codons were ignored and synonymous substitution rate was calculated the same otherwise
All pairwise substitution rates were calculated in MEGA using the Kumar (K2P) model and ignoring gaps and missing data

### Sheet: GAsilk_age
mu:	3.3e-08
Ga1 v Tcb1: pairwise divergence rate (from synonymous site changes only):
	Zm_HP301_TIL011.1_gene=Zmay14370_ga1k	Zl_TIL011.1_gene=Zmay14370	Zh_TIL011.1_gene=Zmay14370	Zx_TIL25_TIL0110.1_gene=Zmay14796	Zn_TIL011.1_gene=Zmay14370
Zm_HP301_TIL011.1_gene=Zmay14370_ga1k
Zl_TIL011.1_gene=Zmay14370	0.00727
Zh_TIL011.1_gene=Zmay14370	0.00455	0.01415
Zx_TIL25_TIL0110.1_gene=Zmay14796	0.00538	0.01273	0.01226
Zn_TIL011.1_gene=Zmay14370	0.00997	0.01736	0.01691	0.00457
	Ga1k v Tcb1k
Average pairwise divergence:	0.012435
Divergence time in years:	188409
Ga2 v other loci: pairwise divergence rate (from synonymous site changes only):
	Zd_momo_Ga2k	Zm_P39_Ga2k	Zd_gigi_Ga2k	Zh_Ga2k	Zx_TIL18_Ga2k	Zm_P8860_Ga2ka	Zn_Ga2k	Zn_TIL011.1_gene=Zmay14370	Zx_TIL25_TIL0110.1_gene=Zmay14796	Zm_HP301_TIL011.1_gene=Zmay14370_ga1_F	Zl_TIL011.1_gene=Zmay14370	Zh_TIL011.1_gene=Zmay14370	Td_FL_TIL011.1_gene=Zmay14370	Tz_TIL0110.1_gene=Zmay14796	Tz_TIL011.1_gene=Zmay14370	Td_KS_TIL0110.1_gene=Zmay14796	Td_KS_TIL011.1_gene=Zmay14370
Zd_momo_Ga2k
Zm_P39_Ga2k	0
Zd_gigi_Ga2k	0	0
Zh_Ga2k	0.0125163	0.0125326	0.0125491
Zx_TIL18_Ga2k	0.00340165	0.00340157	0.00340149	0.0159812
Zm_P8860_Ga2ka	0.00340118	0.00340126	0.00340133	0.0160009	0.00680283
Zn_Ga2k	0.00569396	0.00571023	0.0057266	0.00681442	0.00911764	0.00913685
Zn_TIL011.1_gene=Zmay14370	1.11325	1.1201	1.1271	1.11422	1.12833	1.13201	1.10472
Zx_TIL25_TIL0110.1_gene=Zmay14796	1.08249	1.08882	1.09528	1.08363	1.09704	1.1005	1.07472	0.0046162
Zm_HP301_TIL011.1_gene=Zmay14370_ga1_F	1.08512	1.09151	1.09803	1.08655	1.09955	1.10338	1.0774	0.0100083	0.00539022
Zl_TIL011.1_gene=Zmay14370	1.1226	1.12949	1.13653	1.12379	1.13766	1.1416	1.11412	0.0175022	0.0128143	0.00731655
Zh_TIL011.1_gene=Zmay14370	1.08381	1.09021	1.09674	1.08529	1.09812	1.10208	1.07605	0.0170624	0.012361	0.00459125	0.0142598
Td_FL_TIL011.1_gene=Zmay14370	1.11176	1.11867	1.12574	1.11404	1.12634	1.1315	1.10369	0.0880298	0.0829623	0.0885108	0.0936079	0.0930449
Tz_TIL0110.1_gene=Zmay14796	1.0929	1.09952	1.10628	1.0958	1.10707	1.11262	1.08552	0.0881088	0.0830333	0.0885991	0.0937067	0.0931629	0.00832514
Tz_TIL011.1_gene=Zmay14370	1.10307	1.10973	1.11653	1.10627	1.11739	1.12317	1.09584	0.0881088	0.0830333	0.0885991	0.0937067	0.0931629	0.00552116	0.00274642
Td_KS_TIL0110.1_gene=Zmay14796	1.11428	1.12126	1.12839	1.11695	1.12881	1.13441	1.10631	0.0849307	0.0798715	0.0853967	0.0904852	0.0899327	0.0027462	0.00552116	0.00274631
Td_KS_TIL011.1_gene=Zmay14370	1.11428	1.12126	1.12839	1.11695	1.12881	1.13441	1.10631	0.0850316	0.0799599	0.0854919	0.0905933	0.0900474	0.00274624	0.00552131	0.00274635	0
	w/in Ga2k		Ga2 v (Ga1k and Tcb1k and Trip Ga1k)					w/in Trip Ga1k			Trip Ga1k v (Ga1k and Tcb1k)
Average pairwise divergence:	0.00889323		1.10787					0.00460107			0.0884997
Divergence times in years:	134746		16785873					69713.1			1.3409e+06

### Sheet: GApollen_age
mu	3.3e-08
Ga1 v Tcb1: pairwise divergence rate (from synonymous site changes only):
	zmP8860_Tcb1p_1_gene=Zh_Tcb1p_nt_uncleaved	zmP8860_Tcb1p1_4_gene=Zh_Tcb1p_nt_uncleaved	zmP8860_Tcb1p1_3_gene=Zh_Tcb1p_nt_uncleaved	zTIL25_Tcb1p1_1_gene=Zh_Tcb1p_nt_uncleaved	zmhuet_Tcb1p_1_gene=Zh_Tcb1p_nt_uncleaved	zmP8860_Tcb1p1_1_gene=Zh_Tcb1p_nt_uncleaved	zTIL01_Tcb1p1_1_gene=Zh_Tcb1p_nt_uncleaved	zmP8860_Tcb1p1_2_gene=Zh_Tcb1p_nt_uncleaved	zdgigi_Tcb1p1_1_gene=Zh_Tcb1p_nt_uncleaved	znicar_Tcb1p1_1_gene=Zh_Tcb1p_nt_uncleaved	zTIL01_Tcb1p1_3_gene=Zh_Tcb1p_nt_uncleaved	zdmomo_Tcb1p_1_gene=Zh_Tcb1p_nt_uncleaved	zdgigi_Tcb1p_1_gene=Zh_Tcb1p_nt_uncleaved	zTIL18_Tcb1p_1_gene=Zh_Tcb1p_nt_uncleaved	znicar_Tcb1p_1_gene=Zh_Tcb1p_nt_uncleaved	zTIL01_Tcb1p_1_gene=Zh_Tcb1p_nt_uncleaved	zTIL25_Tcb1p_1_gene=Zh_Tcb1p_nt_uncleaved	zTIL01_Tcb1p1_2_gene=Zh_Tcb1p_nt_uncleaved	Zm_P8860_TIL012.1_gene=Zmay14371	Zm_P8860_TIL014.1_gene=Zmay14373	Zm_HP301_TIL013.1_gene=Zmay14372	Zm_P8860_TIL019.1_gene=Zmay14378	Zm_HP301_TIL017.1_gene=Zmay14376	Zm_HP301_TIL015.1_gene=Zmay14374	Zm_P8860_TIL016.1_gene=Zmay14375	Zm_HP301_TIL014.1_gene=Zmay14373	Zm_P8860_TIL017.1_gene=Zmay14376	Zm_HP301_TIL012.1_gene=Zmay14371	Zm_P8860_TIL013.1_gene=Zmay14372	Zm_HP301_TIL016.1_gene=Zmay14375	Zm_P8860_TIL018.1_gene=Zmay14377	Zm_P8860_TIL015.1_gene=Zmay14374
zmP8860_Tcb1p_1_gene=Zh_Tcb1p_nt_uncleaved
zmP8860_Tcb1p1_4_gene=Zh_Tcb1p_nt_uncleaved	0
zmP8860_Tcb1p1_3_gene=Zh_Tcb1p_nt_uncleaved	0	0
zTIL25_Tcb1p1_1_gene=Zh_Tcb1p_nt_uncleaved	0	0	0
zmhuet_Tcb1p_1_gene=Zh_Tcb1p_nt_uncleaved	0.029937	0.029937	0.029937	0.029937
zmP8860_Tcb1p1_1_gene=Zh_Tcb1p_nt_uncleaved	0	0	0	0	0.029937
zTIL01_Tcb1p1_1_gene=Zh_Tcb1p_nt_uncleaved	0	0	0	0	0.029937	0
zmP8860_Tcb1p1_2_gene=Zh_Tcb1p_nt_uncleaved	0	0	0	0	0.029937	0	0
zdgigi_Tcb1p1_1_gene=Zh_Tcb1p_nt_uncleaved	0.00274144	0.00274144	0.00274144	0.00274144	0.0270864	0.00274144	0.00274144	0.00274144
znicar_Tcb1p1_1_gene=Zh_Tcb1p_nt_uncleaved	0.024219	0.024219	0.024219	0.024219	0.005504	0.024219	0.024219	0.024219	0.0213683
zTIL01_Tcb1p1_3_gene=Zh_Tcb1p_nt_uncleaved	0	0	0	0	0.029937	0	0	0	0.00274144	0.024219
zdmomo_Tcb1p_1_gene=Zh_Tcb1p_nt_uncleaved	0.00274144	0.00274144	0.00274144	0.00274144	0.0270864	0.00274144	0.00274144	0.00274144	0	0.0213683	0.00274144
zdgigi_Tcb1p_1_gene=Zh_Tcb1p_nt_uncleaved	0.00274144	0.00274144	0.00274144	0.00274144	0.0270864	0.00274144	0.00274144	0.00274144	0	0.0213683	0.00274144	0
zTIL18_Tcb1p_1_gene=Zh_Tcb1p_nt_uncleaved	0	0	0	0	0.029937	0	0	0	0.00274144	0.024219	0	0.00274144	0.00274144
znicar_Tcb1p_1_gene=Zh_Tcb1p_nt_uncleaved	0.024219	0.024219	0.024219	0.024219	0.005504	0.024219	0.024219	0.024219	0.0213683	0	0.024219	0.0213683	0.0213683	0.024219
zTIL01_Tcb1p_1_gene=Zh_Tcb1p_nt_uncleaved	0	0	0	0	0.029937	0	0	0	0.00274144	0.024219	0	0.00274144	0.00274144	0	0.024219
zTIL25_Tcb1p_1_gene=Zh_Tcb1p_nt_uncleaved	0	0	0	0	0.029937	0	0	0	0.00274144	0.024219	0	0.00274144	0.00274144	0	0.024219	0
zTIL01_Tcb1p1_2_gene=Zh_Tcb1p_nt_uncleaved	0	0	0	0	0.029937	0	0	0	0.00274144	0.024219	0	0.00274144	0.00274144	0	0.024219	0	0
Zm_P8860_TIL012.1_gene=Zmay14371	0.0619561	0.0619561	0.0619561	0.0619561	0.0692212	0.0619561	0.0619561	0.0619561	0.0649604	0.0631756	0.0619561	0.0649604	0.0649604	0.0619561	0.0631756	0.0619561	0.0619561	0.0619561
Zm_P8860_TIL014.1_gene=Zmay14373	0.0674172	0.0674172	0.0674172	0.0674172	0.0745239	0.0674172	0.0674172	0.0674172	0.0642599	0.0684003	0.0674172	0.0642599	0.0642599	0.0674172	0.0684003	0.0674172	0.0674172	0.0674172	0.0161355
Zm_HP301_TIL013.1_gene=Zmay14372	0.0653927	0.0653927	0.0653927	0.0653927	0.072548	0.0653927	0.0653927	0.0653927	0.0622181	0.0664159	0.0653927	0.0622181	0.0622181	0.0653927	0.0664159	0.0653927	0.0653927	0.0653927	0.0139702	0.0133608
Zm_P8860_TIL019.1_gene=Zmay14378	0.0674172	0.0674172	0.0674172	0.0674172	0.0745239	0.0674172	0.0674172	0.0674172	0.0642599	0.0684003	0.0674172	0.0642599	0.0642599	0.0674172	0.0684003	0.0674172	0.0674172	0.0674172	0.0161355	0	0.0133608
Zm_HP301_TIL017.1_gene=Zmay14376	0.05653	0.05653	0.05653	0.05653	0.0573672	0.05653	0.05653	0.05653	0.0533603	0.0515709	0.05653	0.0533603	0.0533603	0.05653	0.0515709	0.05653	0.05653	0.05653	0.016803	0.0219071	0.0197413	0.0219071
Zm_HP301_TIL015.1_gene=Zmay14374	0.0682164	0.0682164	0.0682164	0.0682164	0.0756371	0.0682164	0.0682164	0.0682164	0.0650852	0.0693615	0.0682164	0.0650852	0.0650852	0.0682164	0.0693615	0.0682164	0.0682164	0.0682164	0.0287782	0.0220662	0.0258355	0.0220662	0.02281
Zm_P8860_TIL016.1_gene=Zmay14375	0.0649628	0.0649628	0.0649628	0.0649628	0.0722951	0.0649628	0.0649628	0.0649628	0.0679671	0.0661816	0.0649628	0.0679671	0.0679671	0.0649628	0.0661816	0.0649628	0.0649628	0.0649628	0.00836988	0.0189882	0.0168268	0.0189882	0.0196858	0.0318288
Zm_HP301_TIL014.1_gene=Zmay14373	0.0591555	0.0591555	0.0591555	0.0591555	0.0601053	0.0591555	0.0591555	0.0591555	0.056029	0.0541819	0.0591555	0.056029	0.056029	0.0591555	0.0541819	0.0591555	0.0591555	0.0591555	0.014002	0.0191102	0.0169327	0.0191102	0.00833799	0.0200367	0.0168851
Zm_P8860_TIL017.1_gene=Zmay14376	0.0704697	0.0704697	0.0704697	0.0704697	0.0776962	0.0704697	0.0704697	0.0704697	0.067311	0.0715047	0.0704697	0.067311	0.067311	0.0704697	0.0715047	0.0704697	0.0704697	0.0704697	0.0190001	0.00276894	0.0162039	0.00276894	0.0248364	0.0250319	0.0218829	0.0220399
Zm_HP301_TIL012.1_gene=Zmay14371	0.0622647	0.0622647	0.0622647	0.0622647	0.069296	0.0622647	0.0622647	0.0622647	0.0590964	0.0632406	0.0622647	0.0590964	0.0590964	0.0622647	0.0632406	0.0622647	0.0622647	0.0622647	0.0226007	0.0218956	0.019742	0.0218956	0.0168268	0.0111808	0.0255467	0.0140219	0.0248253
Zm_P8860_TIL013.1_gene=Zmay14372	0.0644242	0.0644242	0.0644242	0.0644242	0.0715438	0.0644242	0.0644242	0.0644242	0.0613081	0.0653855	0.0644242	0.0613081	0.0613081	0.0644242	0.0653855	0.0644242	0.0644242	0.0644242	0.0189911	0.00836338	0.0106065	0.00836338	0.0247974	0.0309185	0.0218589	0.0219664	0.0112048	0.0247859
Zm_HP301_TIL016.1_gene=Zmay14375	0.0653328	0.0653328	0.0653328	0.0653328	0.0725017	0.0653328	0.0653328	0.0653328	0.0621587	0.0663696	0.0653328	0.0621587	0.0621587	0.0653328	0.0663696	0.0653328	0.0653328	0.0653328	0.0139702	0.0133483	0.00418155	0.0133483	0.0197413	0.0258355	0.0168268	0.0169327	0.0161914	0.019742	0.010594
Zm_P8860_TIL018.1_gene=Zmay14377	0.0676008	0.0676008	0.0676008	0.0676008	0.0745994	0.0676008	0.0676008	0.0676008	0.0644002	0.0685455	0.0676008	0.0644002	0.0644002	0.0676008	0.0685455	0.0676008	0.0676008	0.0676008	0.0275999	0.0269252	0.0247667	0.0269252	0.0218393	0.0278087	0.0305454	0.0190076	0.0298672	0.0218272	0.0298299	0.0247542
Zm_P8860_TIL015.1_gene=Zmay14374	0.0649628	0.0649628	0.0649628	0.0649628	0.0722951	0.0649628	0.0649628	0.0649628	0.0679671	0.0661816	0.0649628	0.0679671	0.0679671	0.0649628	0.0661816	0.0649628	0.0649628	0.0649628	0.00836988	0.0189882	0.0168268	0.0189882	0.0196858	0.0318288	0	0.0168851	0.0218829	0.0255467	0.0218589	0.0168268	0.0305454
Zm_HP301_TIL018.1_gene=Zmay14377_Ga1p	0.0822797	0.0822797	0.0822797	0.0822797	0.0829481	0.0822797	0.0822797	0.0822797	0.0789633	0.0768347	0.0822797	0.0789633	0.0789633	0.0822797	0.0768347	0.0822797	0.0822797	0.0822797	0.0414037	0.0348746	0.0327933	0.0348746	0.0355959	0.0356463	0.0443868	0.0326612	0.0338221	0.0355707	0.0437013	0.0370978	0.0247436	0.0443868
	Ga1p v Tcb1p		w/in Ga1p		w/in Tcb1p														72		0.0161355
Average (unique) pairwise divergence:	0.0666264		0.0222065		0.018476			unique:						unique:			unique:		0.0161355		0.0139702
Divergence time in years:	1.00949e+06		336462		279940			0.0619561	0.0692212	0.0649604	0.0631756			0.0213683	0.029937				0.0139702		0.0161355
								0.0674172	0.0745239	0.0642599	0.0684003			0.00274144	0.0270864				0.016803		0.016803
								0.0653927	0.072548	0.0622181	0.0664159			0.024219	0.005504				0.0287782		0.0287782
								0.05653	0.0573672	0.0533603	0.0515709								0.00836988		0.00836988
								0.0682164	0.0756371	0.0650852	0.0693615								0.014002		0.014002
								0.0649628	0.0722951	0.0679671	0.0661816								0.0190001		0.0190001
Ga2 v other loci: pairwise divergence rate (from synonymous site changes only):								0.0591555	0.0601053	0.056029	0.0541819								0.0226007		0.0226007
	Zm_P39_TIL0111.1_gene=Zmay20593	Zm_P8860_TIL0111.1_gene=Zmay20593	Zn_TIL0111.1_gene=Zmay20593	Zm_P39_TIL0112.1_gene=Zmay20594	Zm_P8860_TIL0112.1_gene=Zmay20594	Zn_TIL0112.1_gene=Zmay20594		0.0704697	0.0776962	0.067311	0.0715047								0.0189911		0.0189911
Zm_P39_TIL0111.1_gene=Zmay20593								0.0622647	0.069296	0.0590964	0.0632406								0.0275999		0.0139702
Zm_P8860_TIL0111.1_gene=Zmay20593	0.0102104							0.0644242	0.0715438	0.0613081	0.0653855								0.0414037		0.0275999
Zn_TIL0111.1_gene=Zmay20593	0.0283703	0.0233653						0.0653328	0.0725017	0.0621587	0.0663696								0.0133608		0.00836988
Zm_P39_TIL0112.1_gene=Zmay20594	0.0129095	0.00267573	0.026203					0.0676008	0.0745994	0.0644002	0.0685455								0		0.0414037
Zm_P8860_TIL0112.1_gene=Zmay20594	0.0102104	0	0.0233653	0.00267573				0.0822797	0.0829481	0.0789633	0.0768347								0.0219071		0.0133608
Zn_TIL0112.1_gene=Zmay20594	0.0338915	0.0288743	0.010767	0.0317196	0.0288743														0.0220662		0
zmhuet_Tcb1p_1_gene=Zh_Tcb1p_nt_uncleaved	0.701475	0.698649	0.749518	0.698649	0.698649	0.740843													0.0189882		0.0219071
Zm_HP301_TIL017.1_gene=Zmay14376	0.771564	0.768124	0.811159	0.768124	0.768124	0.800915													0.0191102		0.0220662
Zm_HP301_TIL016.1_gene=Zmay14375	0.766913	0.763559	0.808648	0.763559	0.763559	0.799289													0.00276894		0.0189882
zTIL01_Tcb1p1_2_gene=Zh_Tcb1p_nt_uncleaved	0.708587	0.705691	0.757836	0.705691	0.705691	0.758558													0.0218956		0.0191102
zmP8860_Tcb1p1_2_gene=Zh_Tcb1p_nt_uncleaved	0.708587	0.705691	0.757836	0.705691	0.705691	0.758558													0.00836338		0.00276894
zdmomo_Tcb1p_1_gene=Zh_Tcb1p_nt_uncleaved	0.707484	0.704597	0.75662	0.704597	0.704597	0.757333													0.0133483		0.0218956
Zm_P8860_TIL018.1_gene=Zmay14377	0.784055	0.780572	0.802732	0.780572	0.780572	0.793042													0.0269252		0.00836338
zTIL01_Tcb1p1_3_gene=Zh_Tcb1p_nt_uncleaved	0.708587	0.705691	0.757836	0.705691	0.705691	0.758558													0.0348746		0.0133483
zTIL01_Tcb1p_1_gene=Zh_Tcb1p_nt_uncleaved	0.708587	0.705691	0.757836	0.705691	0.705691	0.758558													0.0197413		0.0269252
zmP8860_Tcb1p_1_gene=Zh_Tcb1p_nt_uncleaved	0.708587	0.705691	0.757836	0.705691	0.705691	0.758558													0.0258355		0.0189882
Zm_HP301_TIL018.1_gene=Zmay14377_ga1_M	0.772749	0.76938	0.8119	0.76938	0.76938	0.80221													0.0168268		0.0348746
Zm_P8860_TIL019.1_gene=Zmay14378_dupelabel1	0.766251	0.762935	0.807522	0.762935	0.762935	0.798353													0.0169327		0.0133608
Zm_P8860_TIL013.1_gene=Zmay14372	0.783131	0.779659	0.826097	0.779659	0.779659	0.81683													0.0162039		0.0197413
zTIL25_Tcb1p1_1_gene=Zh_Tcb1p_nt_uncleaved	0.708587	0.705691	0.757836	0.705691	0.705691	0.758558													0.019742		0.0258355
Zm_HP301_TIL014.1_gene=Zmay14373	0.799005	0.795293	0.839972	0.795293	0.795293	0.828906													0.0106065		0.0168268
Zm_P8860_TIL019.1_gene=Zmay14378	0.766251	0.762935	0.807522	0.762935	0.762935	0.798353													0.00418155		0.0169327
Zm_HP301_TIL012.1_gene=Zmay14371	0.791124	0.787529	0.83351	0.787529	0.787529	0.82331													0.0247667		0.0162039
zTIL25_Tcb1p_1_gene=Zh_Tcb1p_nt_uncleaved	0.708587	0.705691	0.757836	0.705691	0.705691	0.758558													0.0327933		0.019742
Zm_P8860_TIL017.1_gene=Zmay14376	0.766431	0.763106	0.807251	0.763106	0.763106	0.79796													0.02281		0.0106065
znicar_Tcb1p_1_gene=Zh_Tcb1p_nt_uncleaved	0.709176	0.706277	0.757282	0.706277	0.706277	0.748325													0.0196858		0.00418155
Zm_P8860_TIL012.1_gene=Zmay14371	0.76116	0.75784	0.801029	0.75784	0.75784	0.791344													0.00833799		0.0247667
zdgigi_Tcb1p_1_gene=Zh_Tcb1p_nt_uncleaved	0.707484	0.704597	0.75662	0.704597	0.704597	0.757333													0.0248364		0.0168268
zTIL18_Tcb1p_1_gene=Zh_Tcb1p_nt_uncleaved	0.708587	0.705691	0.757836	0.705691	0.705691	0.758558													0.0247974		0.0327933
zdgigi_Tcb1p1_1_gene=Zh_Tcb1p_nt_uncleaved	0.707484	0.704597	0.75662	0.704597	0.704597	0.757333													0.0218393		0.0219071
zmP8860_Tcb1p1_4_gene=Zh_Tcb1p_nt_uncleaved	0.708587	0.705691	0.757836	0.705691	0.705691	0.758558													0.0355959		0.0220662
Zm_P8860_TIL014.1_gene=Zmay14373	0.766251	0.762935	0.807522	0.762935	0.762935	0.798353													0.0318288		0.0189882
Zm_P8860_TIL016.1_gene=Zmay14375	0.779207	0.775714	0.819935	0.775714	0.775714	0.80975													0.0200367		0.0191102
Zm_P8860_TIL015.1_gene=Zmay14374	0.779207	0.775714	0.819935	0.775714	0.775714	0.80975													0.0250319		0.00276894
zmP8860_Tcb1p1_1_gene=Zh_Tcb1p_nt_uncleaved	0.708587	0.705691	0.757836	0.705691	0.705691	0.758558													0.0111808		0.0218956
znicar_Tcb1p1_1_gene=Zh_Tcb1p_nt_uncleaved	0.709176	0.706277	0.757282	0.706277	0.706277	0.748325													0.0309185		0.00836338
Zm_HP301_TIL015.1_gene=Zmay14374	0.783178	0.779639	0.824131	0.779639	0.779639	0.813798													0.0278087		0.0133483
zmP8860_Tcb1p1_3_gene=Zh_Tcb1p_nt_uncleaved	0.708587	0.705691	0.757836	0.705691	0.705691	0.758558													0.0356463		0.0269252
zTIL01_Tcb1p1_1_gene=Zh_Tcb1p_nt_uncleaved	0.708587	0.705691	0.757836	0.705691	0.705691	0.758558													0.0168851		0.0189882
Zm_HP301_TIL013.1_gene=Zmay14372	0.763063	0.759745	0.804851	0.759745	0.759745	0.795738													0.0218829		0.0348746
																			0.0255467		0.02281
																			0.0218589		0.0196858
	Ga2p v (Ga1p and Tcb1p)		w/in Ga2p																0.0305454		0.00833799
Average (unique) pairwise divergence:	0.777491		0.0208987																0.0443868		0.0248364
Divergence time in years:	1.17802e+07		316646																0.0220399		0.0168268
																			0.0140219		0.0247974
																			0.0219664		0.0197413
Ga1 v Tripsacum Ga1:																			0.0190076		0.0218393
	Zm_HP301_TIL018.1_gene=Zmay14377_Ga1p	Td_KS_TIL016.1_gene=Zmay14375	Td_KS_TIL018.1_gene=Zmay14377	Td_KS_TIL015.1_gene=Zmay14374	Td_KS_TIL019.1_gene=Zmay14378	Td_KS_TIL014.1_gene=Zmay14373	Td_KS_TIL013.1_gene=Zmay14372	Td_KS_TIL012.1_gene=Zmay14371	Td_KS_TIL017.1_gene=Zmay14376										0.0326612		0.0196858
Zm_HP301_TIL018.1_gene=Zmay14377_Ga1p																			0.0248253		0.0355959
Td_KS_TIL016.1_gene=Zmay14375	0.1204																		0.0112048		0.0318288
Td_KS_TIL018.1_gene=Zmay14377	0.13168	0.01952																	0.0161914		0.0200367
Td_KS_TIL015.1_gene=Zmay14374	0.11442	0.01109	0.0195																0.0298672		0.0250319
Td_KS_TIL019.1_gene=Zmay14378	0.11485	0.01538	0.02373	0.01534															0.0338221		0.0111808
Td_KS_TIL014.1_gene=Zmay14373	0.11298	0.01043	0.01877	0.0104	0.00488														0.0247859		0.0309185
Td_KS_TIL013.1_gene=Zmay14372	0.11745	0.01109	0.0195	0.01105	0.01534	0.0104													0.0218272		0.0258355
Td_KS_TIL012.1_gene=Zmay14371	0.10996	0.01108	0.01948	0.01104	0.01531	0.01038	0.00552												0.0355707		0.0278087
Td_KS_TIL017.1_gene=Zmay14376	0.11804	0.00828	0.01669	0.00275	0.01256	0.00763	0.00827	0.00826											0.010594		0.0318288
																			0.0298299		0.0356463
																			0.0437013		0.0168851
	Ga1p v Trip Ga1p:		w/in Trip Ga1p:																0.0247542		0.0218829
Average pairwise divergence:	0.117472		0.0126311																0.0370978		0.0255467
Divergence time in years:	1.77989e+06		191380																0.0247436		0.0218589
																					0.0168268
																					0.0305454
																					0
																					0.0443868
																					0.0220399
																					0.0140219
																					0.0219664
																					0.0169327
																					0.0190076
																					0.0168851
																					0.0326612
																					0.0248253
																					0.0112048
																					0.0161914
																					0.0298672
																					0.0218829
																					0.0338221
																					0.0247859
																					0.019742
																					0.0218272
																					0.0255467
																					0.0355707
																					0.010594
																					0.0298299
																					0.0218589
																					0.0437013
																					0.0247542
																					0.0168268
																					0.0370978
																					0.0305454
																					0.0247436
																					0.0443868

### Sheet: ga1-O_age
mu	3.3e-08
HP301Ga1k v ga1Ok:
	ga1-O ga1k_a	ga1-O ga1k_b
Pairwise divergence:	0.0405	0.0492
Divergence time in years:	613636	745455
HP301Ga1p v ga1Op:
	ga1-O ga1p
Pairwise divergence:	0.101
Divergence time in years:	1.5303e+06
