## Supplemental Table 3 for "Molecular evolution of a reproductive barrier in maize and related species"

### Sheet: Tcb1_silk
genome	gene	location	expression_tisues	expression_evidence	UMR	ATAC_peak	notes
Zm-P8860-Ticga2s	Zmay14796	chr4:32493610-32495021	NA	NA	1	NA	methylation is CpG from genome sequencing data
Zv-TIL01	Zmay14796	chr4:60048089-60049500	Shoot, Root	1	NA	NA
Zx-TIL25	Zmay14796	chr4:38148776-38150189	Meiotic Tassel V3, Tassel	1	NA	NA
Zh-RIMHU001	Zmay14796	chr4:29818871-29820331	Shoot 6 DAS	1	NA	NA
Zn-PI615697	Zmay14370	chr4:50804725-50806068	NA	0	NA	NA
Zd_momo	Zmay14796	chr4:41753173-41754627	Leaf senescence	1	NA	NA

### Sheet: Tcb1_pollen
genome	gene	location	expression_tissue	pollen_tissue_expression_data_available	expression_evidence	UMR	ATAC_peak	notes
Zd_gigi	tcbm	chr4:34114118-34115379	NA	0	0	NA	NA
Zd_momo	tcbm	chr4:36321149-36322410	NA	0	0	NA	NA
Zh	tcbm	chr4:29901056-29902317	NA	0	0	NA	NA
Zn	znicar_tcbm_0	chr4:52012185-52013446	NA	0	0	NA	NA
Zn	znicar_tcbm_1	chr4:52046010-52047271	NA	0	0	NA	NA
Zv_TIL01	zTIL01_tcbm_0	chr4:57929425-57930686	NA	0	0	NA	NA
Zv_TIL01	zTIL01_tcbm_1	chr4:57985400-57986661	NA	0	0	NA	NA
Zv_TIL01	zTIL01_tcbm_2	chr4:58041367-58042628	NA	0	0	NA	NA
Zv_TIL01	zTIL01_tcbm_3	chr4:58065952-58067212	NA	0	0	NA	NA
Zx_TIL18	tcbm	chr4:46415040-46416301	NA	0	0	NA	NA
Zx_TIL25	zTIL25_tcbm_0	chr4:35822643-35823905	Tassel	1	1	NA	NA
Zx_TIL25	zTIL25_tcbm_1	chr4:36167229-36168491	Tassel	1	1	NA	NA
P8860	Tcb1m_0	chr4:30176607-30177868	NA	NA	NA	0	NA	methylation is CpG from genome sequencing data
P8860	Tcb1m_1	chr4:30487059-30488320	NA	NA	NA	0	NA	methylation is CpG from genome sequencing data
P8860	Tcb1m_2	chr4:30120639-30121899	NA	NA	NA	0	NA	methylation is CpG from genome sequencing data
P8860	Tcb1m_3	chr4:30201191-30202451	NA	NA	NA	0	NA	methylation is CpG from genome sequencing data
P8860	Tcb1m_4	chr4:30511643-30512903	NA	NA	NA	0	NA	methylation is CpG from genome sequencing data
				100	0.166667	0
				^ percent of gene copies with available pollen expression data that are expressed

### Sheet: Ga1_silk
genome	gene	location	expression_tissue	expression_evidence	UMR	ATAC_peak	notes
HP301	14370	chr4:9044106-9045449	NA	0	1	1	functional sequence
CML52	14370	chr4:8977872-8979215	NA	0	1	0	functional sequence
CML333	14370	chr4:8587284-8588627	NA	0	0	0	functional sequence
NC350	14370	chr4:9119429-9120772	NA	0	0	0	functional sequence
NC358	14370	chr4:8905527-8906870	NA	0	0	1	functional sequence
Tzi8	14370	chr4:9260861-9262204	NA	0	0	0	functional sequence
Zv_TIL01	14370	chr4:33097477-33098820	NA	0	NA	NA	functional sequence
Zx_TIL18	14370	chr4:24935753-24937096	NA	0	NA	NA	functional sequence
Zx_TIL18	14796	chr4:23624382-23625819	NA	0	NA	NA	functional sequence
Zh	14370	chr4:7888803-7890150	Shoot 6 DAS specifically 3'UTR, Root 6 DAS very low expression	1	NA	NA
Zl	14370	chr4:334237539-334238882	NA	NA	NA	NA
Zl	14796	chr4:310468613-310470045	NA	NA	NA	NA
Zd_momo	14370	chr4:11565339-11566682	NA	0	NA	NA
B73	14370	chr4:9536819-9538162	NA	0	0	0	ga1-O
B73	14796	chr4:9593908-9595360	NA	0	0	0	ga1-O
CML69	14370	chr4:9611579-9612922	NA	0	0	0	ga1-O
CML69	14796	chr4:9668708-9670160	NA	0	0	0	ga1-O
CML103	14370	chr4:8660645-8661988	NA	0	0	0	ga1-O
CML103	14796	chr4:8729474-8730926	NA	0	0	0	ga1-O
CML228	14370	chr4:8977865-8979208	NA	0	0	0	ga1-O
CML228	14796	chr4:9046744-9048196	NA	0	0	0	ga1-O
CML247	14370	chr4:9235734-9237077	NA	0	0	0	ga1-O
CML247	14796	chr4:9292917-9294369	NA	0	0	0	ga1-O
Ki3	14370	chr4:9410006-9411349	NA	0	0	0	ga1-O
Ki3	14796	chr4:9478888-9480340	NA	0	0	0	ga1-O
Ki11	14370	chr4:8944053-8945396	NA	0	0	0	ga1-O
Ki11	14796	chr4:9001221-9002673	NA	0	0	0	ga1-O
M37W	14370	chr4:8935278-8936621	NA	0	0	0	ga1-O
M37W	14796	chr4:8992362-8993814	NA	0	0	0	ga1-O
M162W	14370	chr4:9078323-9079666	NA	0	0	0	ga1-O
M162W	14796	chr4:9135800-9137252	NA	0	0	0	ga1-O
Mo18W	14370	chr4:9055681-9057024	NA	0	0	0	ga1-O
Mo18W	14796	chr4:9112738-9114190	NA	0	0	0	ga1-O
Oh43	14370	chr4:9790473-9791816	NA	0	0	0	ga1-O
Oh43	14796	chr4:9847505-9848957	NA	0	0	0	ga1-O
Oh7b	14370	chr4:8215023-8216366	NA	0	0	0	ga1-O
Oh7b	14796	chr4:8272512-8273964	NA	0	0	0	ga1-O
Tx303	14370	chr4:9064817-9066160	NA	0	0	0	ga1-O
Tx303	14796	chr4:9121894-9123346	NA	0	0	0	ga1-O
P39	14370	chr4:9467907-9469250	NA	0	0	0	ga1-O
P39	14796	chr4:9524995-9526447	NA	0	0	0	ga1-O
IL14H	14370	chr4:9645406-9646749	NA	0	0	0	ga1-O
IL14H	14796	chr4:9702459-9703911	NA	0	0	0	ga1-O
CML277	14796	chr4:9275118-9276573	NA	0	0	0	ga1-Oish
CML322	14796	chr4:9456333-9457788	NA	0	0	0	ga1-Oish
CML322	14370	chr4:11293956-11295299	NA	0	0	0	ga1-Oish
Ky21	14796	chr4:8750123-8751578	NA	0	0	0	ga1-Oish
Ky21	14370	chr4:10642233-10643576	NA	0	0	0	ga1-Oish
Zv_TIL11	14370	chr4:9793144-9794487	NA	0	NA	NA	ga1-Oish
Zv_TIL11	14796	chr4:9859800-9861252	NA	0	NA	NA	ga1-Oish
B97	14796	chr4:8788718-8790173	NA	0	0	0	ga1-N
B97	14370	chr4:9291940-9293280	NA	0	0	0	ga1-N
MS71	14370	chr4:8224307-8225762	NA	0	0	0	ga1-N
MS71	14796	chr4:8263332-8264675	NA	0	0	0	ga1-N
Zd_gigi	14370	chr4:10921000-10922344	Ligule low expression	1	NA	NA
Zd_gigi	14796	alt-scaf_54:608613-610068	NA	NA	NA	NA	scaffold_hit
				0.0192308	0.0444444	0.0444444

### Sheet: Ga1_pollen
genome	gene	location	expression_tissue	pollen_tissue_expression_data_available	expression_evidence	TElike_methylation	UMR	ATAC_peak	notes
CML52	Zmay14373	chr4:9724475-9725729	Anther, Tassel	1	1	1	0	0	functional_red
HP301	Zmay14373	chr4:9852692-9853946	Anther, Tassel	1	1	1	0	0	functional_red
Tzi8	Zmay14373	chr4:9847529-9848783	Anther, Tassel	1	1	1	0	0	functional_red
NC358	Zmay14376	scaf_507:14203-15457	NA	NA	NA	NA	NA	NA	functional_red	hit is on a scaffold - no info
CML333	Zmay14373	scaf_496:13596-14850	NA	NA	NA	NA	NA	NA	functional_red	hit is on a scaffold - no info
P8860	Zmay14377	chr4:9035187-9036441	NA	NA	NA	NA	0	NA	functional_yellow	methylation is CpG from genome sequencing data
CML52	Zmay14377	chr4:9984244-9985498	Anther, Tassel	1	1	1	0	0	functional_yellow
CML333	Zmay14377	chr4:9521064-9522318	Anther, Tassel	1	1	1	0	0	functional_yellow
HP301	Zmay14377	chr4:10119124-10120378	Anther, Tassel	1	1	1	0	0	functional_yellow
NC350	Zmay14377	chr4:10232786-10234040	Anther, Tassel	1	1	0	0	0	functional_yellow
NC358	Zmay14377	chr4:9992502-9993756	Anther, Tassel, V11 Base	1	1	1	0	0	functional_yellow
Tzi8	Zmay14377	chr4:10360872-10362126	Anther, Tassel	1	1	1	0	0	functional_yellow
Tzi8	Zmay14378	chr4:10447850-10449104	Anther, Tassel	1	1	0	0	0	functional_yellow
Zv_TIL01	Zmay14377	chr4:34142411-34143665	NA	0	0	NA	NA	NA	functional_yellow
Zx_TIL18	Zmay14377	chr4:25990956-25992210	NA	0	0	NA	NA	NA	functional_yellow
Zx_TIL25	Zmay14374	chr4:15334911-15336165	Tassel	1	1	NA	NA	NA	functional_yellow
Zx_TIL25	Zmay14371	chr4:14898190-14899444	Tassel	1	1	NA	NA	NA	functional_yellow
Zx_TIL25	Zmay14377	chr4:15106862-15108116	Tassel	1	1	NA	NA	NA	functional_yellow
Zd_gigi	Zmay14377	chr4:12157207-12158461	NA	0	0	NA	NA	NA	functional_yellow
Zd_momo	Zmay14377	chr4:12812977-12814231	NA	0	0	NA	NA	NA	functional_yellow
Zl	Zmay14377	chr4:337073572-337074826	NA	NA	NA	NA	NA	NA	functional_yellow
Zx_TIL18	14376	chr4:25398587-25399841	NA	0	0	NA	NA	NA	functional_orange
Zn	14373	chr4:25906927-25908181	NA	0	0	NA	NA	NA	functional_orange
Zl	14373	chr4:336295625-336296879	NA	NA	NA	NA	NA	NA	functional_orange
Zv_TIL01	14376	chr4:33884111-33885365	NA	0	0	NA	NA	NA	functional_orange
Zx_TIL18	14373	chr4:25739507-25740761	NA	0	0	NA	NA	NA	functional_orange
Zh	14376	chr4:8591203-8592457	NA	0	0	NA	NA	NA	functional_orange
Zh	14373	chr4:8225901-8227155	NA	0	0	NA	NA	NA	functional_orange
Zd_momo	14376	chr4:12335974-12337228	NA	0	0	NA	NA	NA	functional_orange
Zd_gigi	14374	chr4:11691590-11692844	NA	0	0	NA	NA	NA	functional_orange
HP301	14376	chr4:9520065-9521319	Anther, Tassel	1	1	1	0	0	functional_orange
Tzi8	14376	chr4:10100232-10101486	Anther, Tassel	1	1	1	0	0	functional_orange
CML52	14376	chr4:9490592-9491846	Anther, Tassel	1	1	1	0	0	functional_orange
CML333	14378	chr4:9076970-9078224	Anther, Tassel	1	1	1	0	0	functional_orange
NC358	14378	chr4:9370737-9371991	Anther, Tassel, V11 Base	1	1	1	0	0	functional_orange
Zv_TIL01	14373	chr4:33562015-33563269	NA	0	0	NA	NA	NA	functional_orange
Zd_momo	14373	chr4:12558791-12560045	NA	0	0	NA	NA	NA	functional_orange
NC350	14373	chr4:9928263-9929517	Anther, Tassel	1	1	0	0	0	functional_orange
Zd_gigi	14373	chr4:11914296-11915550	NA	0	0	NA	NA	NA	functional_orange
Zd_momo	14374	chr4:12114516-12115770	NA	0	0	NA	NA	NA	functional_purple
Zd_gigi	14371	chr4:11470054-11471308	NA	0	0	NA	NA	NA	functional_purple
NC350	14371	chr4:9335005-9336259	Anther, Tassel	1	1	1	0	0	functional_purple
CML52	14371	chr4:9193330-9194584	Anther, Tassel	1	1	1	0	0	functional_purple
NC358	14371	chr4:9121055-9122309	Anther, Tassel, V11 Base	1	1	1	0	0	functional_purple
HP301	14371	chr4:9259659-9260913	Anther, Tassel	1	1	1	0	0	functional_purple
CML333	14371	chr4:8802617-8803871	Anther, Tassel	1	1	1	0	0	functional_purple
Tzi8	14371	chr4:9569687-9570941	Anther, Tassel	1	1	1	0	0	functional_purple
Zv_TIL01	14371	chr4:33346813-33348067	NA	0	0	NA	NA	NA	functional_purple
Zl	14374	chr4:336489993-336491247	NA	NA	NA	NA	NA	NA	functional_purple
Zn	14371	chr4:26204789-26206043	NA	0	0	NA	NA	NA	functional_purple
Zn	14377	chr4:24737806-24739060	NA	0	0	NA	NA	NA	functional_purple
Zl	14376	chr4:336552183-336553437	NA	NA	NA	NA	NA	NA	functional_purple
Zn	14374	chr4:26131385-26132639	NA	0	0	NA	NA	NA	functional_purple
Zx_TIL18	14371	chr4:25165252-25166506	NA	0	0	NA	NA	NA	functional_purple
Zl	14371	chr4:334953646-334954900	NA	NA	NA	NA	NA	NA	functional_purple
Zn	14376	chr4:24793566-24794819	NA	0	0	NA	NA	NA	functional_purple
Zh	14371	chr4:8108775-8110029	NA	0	0	NA	NA	NA	functional_purple
NC350	14374	chr4:9692452-9693706	Anther, Tassel	1	1	1	0	0	functional_light_purple
CML52	14374	chr4:9259794-9261048	Anther, Tassel	1	1	1	0	0	functional_light_purple
NC358	14374	scaf_1070:14659-15913	NA	NA	NA	NA	NA	NA	functional_light_purple	scaffold_hit
Tzi8	14374	chr4:9476137-9477391	Anther, Tassel	1	1	1	0	0	functional_light_purple
HP301	14374	chr4:9636105-9637359	Anther, Tassel	1	1	1	0	0	functional_light_purple
CML333	14374	chr4:9302948-9304202	Anther, Tassel	1	1	1	0	0	functional_light_purple
Zv_TIL01	14374	chr4:33669982-33671236	NA	0	0	NA	NA	NA	functional_light_purple
Zx_TIL18	14374	chr4:25503111-25504365	NA	0	0	NA	NA	NA	functional_light_purple
HP301	14378	chr4:9901772-9902869	Anther, Tassel	1	1	1	0	0	functional_green
CML52	14378	chr4:9773555-9774652	Anther, Tassel	1	1	0	0	0	functional_green
NC350	14378	chr4:10152753-10154007	Anther, Tassel	1	1	0	0	0	functional_green
Zd_momo	14375	chr4:11503639-11504893	NA	0	0	NA	NA	NA	functional_green
Zd_gigi	14375	chr4:11503639-11504893	Leaf tip, Root tips	0	1	NA	NA	NA	functional_green
Zx_TIL25	14376	chr4:15251685-15252939	Tassel	1	1	NA	NA	NA	functional_green
Zx_TIL25	14372	chr4:15033851-15035105	Tassel	1	1	NA	NA	NA	functional_green
P8860	14372	chr4:9065886-9067140	NA	NA	NA	NA	0	NA	functional_green
P8860	14371	chr4:9819735-9820989	NA	NA	NA	NA	0	NA	functional_green
P8860	14375	chr4:9591765-9593019	NA	NA	NA	NA	0	NA	functional_green
P8860	14374	chr4:9243787-9245041	NA	NA	NA	NA	0	NA	functional_green
Zn	14375	chr4:25664766-25666020	NA	0	0	NA	NA	NA	functional_forest_green
MS71	14378	chr4:8175106-8176262	NA	1	0	0	1	0	functional_forest_green	strange hit bc in a TE and no expression
CML52	14375	scaf_484:30960-32214	NA	NA	NA	NA	NA	NA	functional_forest_green	scaffold_hit
NC350	14375	chr4:9730139-9731393	Anther, Tassel	1	1	1	0	0	functional_forest_green
HP301	14375	chr4:9683591-9684845	Anther, Tassel	1	1	1	0	0	functional_forest_green
NC358	14375	scaf_549:9299-10553	NA	NA	NA	NA	NA	NA	functional_forest_green	scaffold_hit
CML333	14375	chr4:9340622-9341876	Anther, Tassel	1	1	1	0	0	functional_forest_green
Tzi8	14375	chr4:9513829-9515083	Anther, Tassel	1	1	1	0	0	functional_forest_green
Zx_TIL18	14375	chr4:25540796-25542050	NA	0	0	NA	NA	NA	functional_forest_green
Zv_TIL01	14375	chr4:33714584-33715838	NA	0	0	NA	NA	NA	functional_forest_green
Zx_TIL18	14372	chr4:25218221-25219475	NA	0	0	NA	NA	NA	functional_blue_green
Tzi8	14372	chr4:9617982-9619236	Anther, Tassel	1	1	1	0	0	functional_blue_green
NC358	14372	chr4:9169344-9170598	Anther, Tassel, V11 Base	1	1	1	0	0	functional_blue_green
CML333	14372	chr4:8850913-8852167	Anther, Tassel	1	1	1	0	0	functional_blue_green
NC350	14372	chr4:9383294-9384548	Anther, Tassel, V11 Middle, V11 Tip	1	1	1	0	0	functional_blue_green
CML52	14372	chr4:9297480-9298734	Anther, Tassel	1	1	1	0	0	functional_blue_green
HP301	14372	chr4:9307953-9309207	Anther, Tassel, V11 Middle, V11 Tip	1	1	1	0	0	functional_blue_green
Zv_TIL01	14372	chr4:33399719-33400973	NA	0	0	NA	NA	NA	functional_blue_green
Zl	14375	chr4:336092187-336093441	NA	NA	NA	NA	NA	NA	functional_blue_green
Zl	14372	chr4:335087347-335088601	NA	NA	NA	NA	NA	NA	functional_blue_green
Zd_momo	14372	chr4:12370836-12372090	NA	0	0	NA	NA	NA	functional_teal
Zd_gigi	14372	chr4:11726404-11727658	NA	0	0	NA	NA	NA	functional_teal
Zn	14378	chr4:24420302-24421556	NA	0	0	NA	NA	NA	functional_teal
Zl	14378	chr4:336906830-336908084	NA	NA	NA	NA	NA	NA	functional_teal
Zn	14372	chr4:24198874-24200128	NA	0	0	NA	NA	NA	functional_teal
Zn	14375	chr4:25664766-25666020	NA	0	0	NA	NA	NA	functional_teal
Zh	14378	chr4:9133777-9135031	NA	0	0	NA	NA	NA	functional_teal
Zh	14372	chr4:8381368-8382622	NA	0	0	NA	NA	NA	functional_teal
Zd_gigi	14378	chr4:11953461-11954715	NA	0	0	NA	NA	NA	functional_teal
Zd_momo	14378	chr4:12597955-12599209	NA	0	0	NA	NA	NA	functional_teal
P8860	14378	chr4:9124204-9125458	NA	NA	NA	NA	0	NA	functional_sky_blue
P8860	14373	chr4:9344491-9345745	NA	NA	NA	NA	0	NA	functional_sky_blue
P8860	14376	chr4:9720753-9722007	NA	NA	NA	NA	0	NA	functional_sky_blue
Zx_TIL25	14378	chr4:15143297-15144551	Tassel	1	1	NA	NA	NA	functional_sky_blue
B73	14373	chr4:9801439-9802606	NA	1	0	0	0	0	ga1-O
CML69	14373	chr4:9876237-9877404	NA	1	0	0	0	0	ga1-O
CML103	14373	chr4:8944432-8945600	NA	1	0	0	1	0	ga1-O
CML228	14373	chr4:9261710-9262878	8 DAS Root	1	1	0	1	0	ga1-O
CML247	14373	chr4:9500927-9502095	NA	1	0	0	0	0	ga1-O
Ki3	14373	chr4:9693867-9695035	NA	1	0	0	1	0	ga1-O
Ki11	14373	chr4:9209165-9210333	NA	1	0	0	0	0	ga1-O
M37W	14373	chr4:9207306-9208474	NA	1	0	0	1	0	ga1-O
M162W	14373	chr4:9346029-9347197	NA	1	0	0	0	0	ga1-O
Mo18W	14373	chr4:9320931-9322099	NA	1	0	0	0	0	ga1-O
Oh7b	14373	chr4:8482765-8483933	16 DAP Endosperm	1	1	0	0	0	ga1-O
Oh43	14373	chr4:10065009-10066177	NA	1	0	0	1	0	ga1-O
P39	14373	chr4:9731749-9732917	Anther	1	1	0	0	0	ga1-O
IL14H	14373	chr4:9909176-9910344	NA	1	0	0	0	0	ga1-O
Tx303	14373	chr4:9352343-9353510	NA	1	0	0	1	0	ga1-O
W22	14373	chr4:8512840-8514008	NA	NA	NA	NA	NA	NA	ga1-O
Mo17-yan	14373	chr4:8927486-8928654	NA	NA	NA	NA	NA	NA	ga1-O
Mo17-cau	14373	chr4:8853849-8855017	NA	NA	NA	NA	NA	NA	ga1-O
CML277	14378	chr4:9630290-9631458	NA	1	0	0	0	0	ga1-Oish
CML322	14373	chr4:9732570-9733738	NA	1	0	0	0	0	ga1-Oish
CML322	14378	chr4:11560232-11561400	NA	1	0	0	0	0	ga1-Oish
Ky21	14376	chr4:9103228-9104396	NA	1	0	0	0	0	ga1-Oish
Ky21	14373	chr4:10992173-10993340	NA	1	0	0	0	0	ga1-Oish
Zv_TIL11	ga1m	chr4:9896212-9896967	NA	1	0	NA	NA	NA	ga1-O_not found in ga1m search but found in tcbm search
B97	14373	chr4:9489901-9491069	NA	1	0	0	0	0	ga1-N
				99.0909	0.458716	0.57377	0.101449	0
				^ percent of functional gene copies with available pollen expression data that are expressed

### Sheet: Ga2_silk
genome	gene	location	expression_tissue	expression_evidence	UMR	ATAC_peak	notes
P8860	Zm_P8860_Ga2f_0	chr5:150023934-150024996	NA	NA	1	NA	methylation is CpG from genome sequencing data		functional expression	functional UMR	functional ATAC peak
P8860	Zm_P8860_Ga2f_1	chr5:150624397-150625459		NA	NA	NA	functional sequence		0.636364	1	0
P39	Zm_P39_Ga2f	chr5:150534474-150535536	NA	0	1	0	functional sequence
IL14H	Zm_IL14H_Ga2f	chr5:149858891-149859953	Anther, 8 DAS Root	1	1	0	functional sequence
Zx_TIL18	Zx_TIL18_Ga2Fa	chr5:141896176-141897238	NA	0	NA	NA	functional sequence
Zv_TIL11	Zv_TIL11_Ga2Fa	chr5:157082305-157083367	Tassel, Ear, Underground Seedling	1	NA	NA	functional sequence
Zv_TIL11	Zv_TIL11_Ga2Fb	chr5:157629341-157630403	Tassel, Ear, Underground Seedling	1	NA	NA	functional sequence
Zd_gigi	Zd_gigi_Ga2Fa	chr5:152353339-152354404	Root tips, meristem	1	NA	NA	functional sequence
Zd_gigi	Zd_gigi_Ga2Fb	alt-scaf_551:27793-28855	NA	NA	NA	NA	scaffold hit
Zd_momo	Zd_momo_Ga2Fa	chr5:147199875-147200937	Young tiller	1	NA	NA	functional sequence
Zh	Zh_Ga2Fa	chr5:162171758-162172820	Root 6 DAS	1	NA	NA	functional sequence
Zh	Zh_Ga2Fb	chr5:162204800-162205862	Root 6 DAS	1	NA	NA	functional sequence
Zn	Zn_Ga2Fb	chr5:128535012-128536074	NA	0	NA	NA	functional sequence
Zn	Zn_Ga2Fa	chr5:128592658-128593720	NA	0	NA	NA	functional sequence
M37W	Zm_M37W_Ga2f	chr5:216226579-216227543	NA	0	1	0	distal non-functional		distal expression	distal UMR	distal ATAC peak
B97	Zm_B97_Ga2f	chr5:212945323-212946352	NA	0	1	1	distal non-functional		0	1	0.363636
CML322	Zm_CML322_Ga2f	chr5:212458530-212459118	NA	0	1	0	distal non-functional
CML247	Zm_CML247_Ga2f	chr5:216370676-216371690	NA	0	1	0	distal non-functional
HP301	Zm_HP301_Ga2f	chr5:214217438-214218456	NA	0	1	0	distal non-functional
Ki3	Zm_Ki3_Ga2f	chr5:220327709-220328727	NA	0	1	1	distal non-functional
NC350	Zm_NC350_Ga2f	chr5:215216239-215217257	NA	0	1	1	distal non-functional
CML333	Zm_CML333_Ga2f	chr5:214585151-214586165	NA	0	1	0	distal non-functional
Tzi8	Zm_Tzi8_Ga2f	chr5:213514544-213515516	NA	0	1	1	distal non-functional
Mo18W	Zm_Mo18W_Ga2f	chr5:217401038-217402056	NA	0	1	0	distal non-functional
Tx303	Zm_Tx303_Ga2f	chr5:215111473-215112491	NA	0	1	0	distal non-functional
Zd_momo	Zd_momo_Ga2Fb	chr5:210350080-210351114	NA	0	NA	NA	distal non-functional
Zv_TIL01	Zv_TIL01_Ga2Fa	chr5:255215971-255216909	NA	0	NA	NA	distal non-functional
B73	Zm_B73_PLATINUM_Ga2f	chr5:151591586-151592609	Pre-pollination cob	1	1	1	probably non-functional		pnf expression	pnf UMR	pnf ATAC peak
CML52	Zm_CML52_Ga2f	chr5:152949422-152950444	NA	0	1	1	probably non-functional		0.285714	1	0.692308
CML69	Zm_CML69_Ga2f	chr5:152998201-152999223	NA	0	1	1	probably non-functional
CML103	Zm_CML103_Ga2f	chr5:150991489-150992511	NA	0	1	1	probably non-functional
CML228	Zm_CML228_Ga2f	chr5:155586634-155587656	NA	0	1	0	probably non-functional
CML277	Zm_CML277_Ga2f	chr5:146404130-146405152	NA	0	1	0	probably non-functional
M162W	Zm_M162W_Ga2f	chr5:151437182-151438205	NA	0	1	0	probably non-functional
Ki11	Zm_Ki11_Ga2f	chr5:150394809-150395831	NA	0	1	1	probably non-functional
Ky21	Zm_Ky21_Ga2f	chr5:151501995-151503017	V11 Base (low)	1	1	1	probably non-functional
MS71	Zm_MS71_Ga2f	chr5:154397928-154398950	NA	0	1	1	probably non-functional
NC358	Zm_NC358_Ga2f	chr5:150513412-150514434	NA	0	1	1	probably non-functional
Oh7b	Zm_Oh7b_Ga2f	chr5:149916764-149917787	Anther	1	1	1	probably non-functional
Oh43	Zm_Oh43_Ga2f	chr5:150628818-150629840	V11 Base (low)	1	1	0	probably non-functional
Zx_TIL25	Zx_TIL25_Ga2Fa	chr5:146227249-146228259	NA	0	NA	NA	probably non-functional
				0.289474	1	0.5

### Sheet: Ga2_pollen
genome	gene	location	expression_tissue	pollen_tissue_expression_data_available	expression_evidence	TElike_methylation	UMR	ATAC_peak	notes
P39	20594	chr5:151758783-151760091	Anther, Tassel, 8 DAS Shoot (low)	1	1	0	0	0	functional_pink
P8860	20593	chr5:151328268-151329570	NA	NA	NA	NA	0	NA	functional_pink
P8860	20594	chr5:151056986-151058296	NA	NA	NA	NA	0	NA	functional_pink
Zv_TIL11	20593	chr5:158638613-158639921	Ear, Tassel (very low)	1	1	NA	NA	NA	functional_pink
Zv_TIL11	20594	chr5:158347123-158348431	Ear, Tassel (very low)	1	1	NA	NA	NA	functional_pink
Zx_TIL18	20593	chr5:142483711-142485017	NA	0	0	NA	NA	NA	functional_pink
Zx_TIL18	20594	chr5:142433034-142434350	NA	0	0	NA	NA	NA	functional_pink
Zh	20593	chr5:162597470-162598792	NA	0	0	NA	NA	NA	functional_pink
Zh	20594	chr5:162685634-162686947	NA	0	0	NA	NA	NA	functional_pink
Zd_momo	20593	chr5:147769716-147771024	NA	0	0	NA	NA	NA	functional_purple
Zd_momo	20594	chr5:147563145-147564447	NA	0	0	NA	NA	NA	functional_purple
Zn	20593	chr5:129832736-129834048	NA	0	0	NA	NA	NA	functional_purple
Zn	20594	chr5:129876896-129878196	NA	0	0	NA	NA	NA	functional_purple
Zl	20593	chr5:209391277-209392576	NA	NA	NA	NA	NA	NA	functional_purple
P39	20593	chr5:151501899-151503199	Anther, Tassel	1	1	1	0	0	functional_red
Tx303	20593	chr5:151512144-151513444	Anther, Ear, Tassel	1	1	0	0	0	functional_red
IL14H	20593	chr5:150859051-150860351	Anther, Tassel	1	1	0	0	0	functional_red
IL14H	20594	scaf_199:30648-31948	NA	NA	NA	NA	NA	NA	functional_red	scaffold_hit
Mo17-yan	20594	chr5:151749756-151761343	NA	NA	NA	NA	NA	NA	functional_red
CML277	20593	chr5:146567321-146568618	Anther, Ear, Tassel	1	1	NA	NA	NA	unclassified_potentially_functional
Zd_gigi	20593	chr5:152791291-152792595	NA	0	0	NA	NA	NA	unclassified_potentially_functional
Zd_gigi	20594	chr5:152598015-152599317	NA	0	0	NA	NA	NA	unclassified_potentially_functional
Ki3	20594	chr5:154281231-154282530	Anther, Tassel	1	1	1	0	0	non-functional_dark_orange
NC358	20594	chr5:150676673-150677974	Anther, V11 Base, Tassel	1	1	1	0	0	non-functional_dark_orange
CML69	20594	chr5:153161388-153162689	Anther, Tassel, V11 Tip	1	1	1	0	0	non-functional_dark_orange
CML52	20594	chr5:153112632-153113933	Anther, Tassel	1	1	1	0	0	non-functional_dark_orange
Oh7b	20594	chr5:150276450-150277754	Anther, Tassel, Embryo (low), Endosperm (low)	1	1	1	0	0	non-functional_dark_orange
B73	20594	chr5:151928602-151929906	Mature Pollen, Sperm Cell, Microspore, Bicellular Male Gametophyte, Tassel Primordia, Anther, Tassel, Silks (low), Mature Female Spikelets (low), Root Cortex (low)	1	1	1	0	0	non-functional_dark_orange
CML103	20594	chr5:151258633-151259937	Anther, Tassel	1	1	0	0	0	non-functional_dark_orange
MS71	20594	chr5:154561169-154562470	Anther, Tassel	1	1	0	0	0	non-functional_dark_orange
Ky21	20594	chr5:151853844-151854996	Anther, Tassel	1	1	0	1	0	non-functional_dark_orange	UMR is only at the beginning of the gene
Oh43	20594	chr5:151232693-151233846	Anther	1	1	0	1	0	non-functional_dark_orange	UMR is only at the beginning of the gene
Mo17-cau	20594	chr5:151262426-151263732	NA	NA	NA	NA	NA	NA	non-functional_dark_orange
W22	20594	chr5:152017590-152018894	NA	NA	NA	NA	NA	NA	non-functional_dark_orange
Zx_TIL25	20594	chr5:146569309-146570617	Tassel	1	1	NA	NA	NA	non-functional_dark_orange
Zv_TIL01	20594	chr5:161198941-161200243	NA	0	0	NA	NA	NA	non-functional_dark_orange
CML228	20594	chr5:155945928-155947230	Anther, Tassel	1	1	1	0	0	non-functional_light_orange
Ki11	20594	chr5:150754202-150755504	Anther	1	1	1	0	0	non-functional_light_orange
M162W	20594	scaf_53:67443-79015	NA	NA	NA	NA	NA	NA	non-functional_light_orange
CML333	20594	chr5:152190318-152191622	Anther, Tassel, V11 Middle (very low)	1	1	1	0	0	non-functional_yellow
HP301	20594	chr5:152433919-152435219	Anther, Tassel	1	1	1	0	0	non-functional_yellow
Mo18W	20594	chr5:153118803-153120105	Anther, Tassel	1	1	1	0	0	non-functional_yellow
B73	20593	chr5:151843901-151845200	Mature Pollen, Sperm Cell, Microspore, Bicellular Male Gametophyte, Tassel Primordia, Anther, Tassel, Whole Seed 4DAP, Whole Seed 2DAP (low), Silks (low), Mature Female Spikelets (low), Root Cortex (low),	1	1	0	0	0	non-functional_lime_green
Ky21	20593	chr5:151759489-151760788	Anther, Tassel	1	1	0	0	0	non-functional_lime_green
M162W	20593	chr5:151689458-151690757	Anther, Tassel	1	1	0	0	0	non-functional_lime_green
Oh7b	20593	chr5:150191011-150192310	Anther, Tassel, Embryo, Endosperm	1	1	0	0	0	non-functional_lime_green
Oh43	20593	chr5:150902708-150904007	Anther	1	1	1	0	0	non-functional_lime_green
Zv_TIL01	20593	chr5:161099116-161100416	NA	0	0	NA	NA	NA	non-functional_lime_green
ZX_TIL25	20593	chr5:146446875-146448179	Tassel	1	1	NA	NA	NA	non-functional_lime_green
CML103	20593	scaf_115:81605-82904	NA	NA	NA	NA	NA	NA	non-functional_lime_green	scaffold_hit
W22	20593	chr5:151931801-151933100	NA	NA	NA	NA	NA	NA	non-functional_lime_green
Mo17-cau	20593	scaffold393:116387-117686	NA	NA	NA	NA	NA	NA	non-functional_lime_green
Mo17-yan	20593	chr5:151565010-151566309	NA	NA	NA	NA	NA	NA	non-functional_lime_green
CML52	20593	chr5:153205132-153206431	Anther, Tassel	1	1	0	1	0	non-functional_dark_green
CML69	20593	chr5:153259055-153260353	Anther, V11 Tip, Tassel	1	1	0	1	0	non-functional_dark_green
CML228	20593	chr5:155847183-155848482	Anther, Tassel	1	1	0	0	0	non-functional_dark_green
CML322	20594	chr5:148731312-148732610	Anther, Tassel	1	1	0	0	0	non-functional_dark_green
Ki3	20593	chr5:154370309-154371610	Anther, Tassel	1	1	0	0	0	non-functional_dark_green
Ki11	20593	chr5:150655454-150656753	Anther	1	1	1	0	0	non-functional_dark_green
MS71	20593	chr5:154658834-154660133	Anther, Tassel	1	1	1	0	0	non-functional_dark_green
NC358	20593	chr5:150774330-150775629	Anther, Tassel, V11 Base	1	1	1	0	0	non-functional_dark_green
B97	20594	chr5:149026743-149027917	Anther, Tassel (low)	1	1	0	0	0	unclassified
B97	20593	chr5:148822106-148823408	Anther, Tassel	1	1	1	0	0	distal
CML322	20593	chr5:148519150-148520454	Anther, Tassel	1	1	1	0	0	distal
Mo18W	20593	chr5:152901517-152902819	Anther, Tassel	1	1	1	0	0	distal
CML247	20593	chr5:152527247-152528549	Anther, Tassel	1	1	1	0	0	distal
NC350	20593	chr5:148975079-148976381	Anther, Tassel (very low), V11 Middle (very low)	1	1	1	0	0	distal
CML333	20593	chr5:151609770-151611072	Anther, Tassel	1	1	0	0	0	distal
M37W	20593	chr5:151876137-151877439	Anther	1	1	0	0	0	distal
Tx303	20594	chr5:151228606-151229908	Embryo, Anther, Ear, Tassel	1	1	0	0	0	distal
Tzi8	20593	chr5:151524549-151525851	Embryo, Anther, Tassel	1	1	0	0	0	distal
HP301	20593	scaf_142:40253-53259	NA	NA	NA	NA	NA	NA	distal	scaffold_hit
				100	0.79661	0.5	0.0909091	0
				^ percent of gene copies with available pollen expression data that are expressed
