## Supplemental Table 4 for "Molecular evolution of a reproductive barrier in maize and related species"

### Sheet: silk
codonSite	Tcb1	Ga1	Trips_Ga1Tcb1	Zea_Ga2	p-value	Site	Partition	alpha	beta_1	p_1	beta_+	sup_+	LRT	p-value	# branches under selection	Total branch length	MEME LogL	FEL LogL	FEL alpha	FEL beta
490	K61	K42	K61	Q	0.02	490	1	0	0	0	169.15	1	6.47	0.02	2	0	-47.76	-44.94	0.06	1.02
773	V80	L	L	L	0.07	773	1	1.03	0.48	0.04	234.19	0.96	3.8	0.07	1	0	-29.36	-27.68	0.19	1.22
774	D81	K	N	A	0.05	774	1	10.52	3.82	0	303.39	1	4.37	0.05	0	0	-58.13	-56.97	0.31	4.51
775	H82	A	G	E	0.02	775	1	5.99	5.99	0.49	641.26	0.51	6.52	0.02	0	0	-54.29	-53.7	0.55	9.79
777	P84	S	-	-	0.03	777	1	0	0	0	225.68	1	5.62	0.03	0	0	-8.23	-8.23	1	0
785	A89	A	P	V	0.05	785	1	0.59	0.16	0.37	438.83	0.63	4.35	0.05	1	0	-24.66	-22.4	0.1	2.54
857	H139	H	P	A	0.03	857	1	0.98	0.05	0	12.26	1	5.47	0.03	0	0	-39.58	-39.58	1	0.98
1084	N310	N	N	A/-	0.03	1084	1	0	0	0.27	52.37	0.73	5.59	0.03	0	0	-42.05	-40.49	0.21	0
1088	E314	D	E	-	0.04	1088	1	0.02	0.01	0.75	263.36	0.25	4.68	0.04	0	0	-22.85	-21.99	0.42	0
1095	L321	L	V	-	0.04	1095	1	0	0	0	47.54	1	5.08	0.04	0	0	-26.78	-26.78	1	0

### Sheet: pollen
codonSite	Tcb1	Ga1	Trips_Ga1Tcb1	Zea_Ga2	p-value	Site	Partition	alpha	beta_1	p_1	beta_+	sup_+	LRT	p-value	# branches under selection	Total branch length	MEME LogL	FEL LogL	FEL alpha	FEL beta
183	S41	A	T	G	0.0518	183	1	2.21	1.72	0	536.69	1	4.39	0.05	0	0	-84.61	-82.9	0.18	3.24
556	W65	W	T	T	0.0369	556	1	2.85	0	0.6	72.97	0.4	5.04	0.04	1	0	-59.69	-56.84	0.06	2.59
558	Y67	Y	F	F	0.0487	558	1	1.49	0.07	0	18.85	1	4.51	0.05	0	0	-59.27	-59.27	1	1.5
771	P76	P	P	S	0.0319	771	1	1.59	0	0	141.68	1	5.33	0.03	1	0	-52.62	-51.22	0.25	2.06
811	G79	G	G	Q	0.0583	811	1	2.46	0	0.58	165.84	0.42	4.16	0.06	1	0	-52.45	-50.07	0.09	2.58
834	L100	L	V/I	I	0.0044	834	1	0.79	0.49	0.39	184.32	0.61	9.22	0	0	0	-41.23	-38.54	0.07	0.75
864	M130	M	K	I	0.0177	864	1	0.56	0	0	37.21	1	6.47	0.02	2	0	-50.82	-48.27	0.08	0
932	P182	L	P	K	0.0337	932	1	5.75	0	0.29	52.01	0.71	5.22	0.03	2	0	-38.76	-37.06	0.18	4.9
933	G183	G	G	K	0.078	933	1	3.13	0.22	0	19.94	1	3.6	0.08	2	0	-43.26	-43.26	1	3.15
934	E184	E	E	K	0.045	934	1	1.32	0.53	0.14	699.54	0.86	4.66	0.04	0	0	-57.39	-56.15	0.29	2.01
948	E188	E	E	E	0.0057	948	1	0	0	0	14.27	1	8.71	0.01	2	0	-20.01	-19.86	0.86	0
1017	L255	L	V	M	0.0208	1017	1	0.54	0.03	0	9.52	1	6.16	0.02	0	0	-41.98	-41.98	1	0.56
1018	A256	V	A	T	0.0086	1018	1	0	0	0	99.46	1	7.89	0.01	0	0	-37.47	-36	0.23	0
1021	L259	L	M	V	0.0275	1021	1	0.31	0	0	4.9	1	5.61	0.03	0	0	-39.59	-38.77	0.44	0
1125	N309	N	D	Q	0.075	1125	1	0	0	0	4.04	1	3.67	0.08	0	0	-55.89	-55.89	1	0
1160	E328	E	E	P	0.0313	1160	1	1.42	0	0	51.35	1	5.36	0.03	1	0	-42.47	-39.96	0.08	2.01
1170	G331	G	G	N/ (G but only in Ga2m reference, which is not from our lab)	0.0922	1170	1	2.18	0	0	478.11	1	3.28	0.09	0	0	-60.1	-58.66	0.24	2.35
1171	Y332	Y	Y	I / (R but only in Ga2m reference, which is not from our lab)	0.0994	1171	1	2.17	0.11	0	14.32	1	3.14	0.1	0	0	-58.53	-58.54	1	2.18
1178	T336	T	T	T	0.0411	1178	1	0.79	0.5	0	25.13	1	4.83	0.04	0	0	-31.1	-30.76	0.71	0.81
1191	S345	S	S	E	0.0816	1191	1	0.67	0.39	0.68	278.23	0.32	3.51	0.08	0	0	-66.07	-65	0.34	1.36
1204	V348	V	V	W	0.0262	1204	1	1.32	0	0.72	129.97	0.28	5.71	0.03	1	0	-48.3	-45.55	0.06	2.4
1255	I378	A	A	T	0.0363	1255	1	4.67	2.31	0.17	168.67	0.83	5.07	0.04	1	0	-60.66	-58.13	0.08	5.43
