## Supplemental Table 5 for "Molecular evolution of a reproductive barrier in maize and related species"

### Sheet: README
Anther 24-nt siRNA hits
Counts of unique 24-nt siRNA sequences from anther tissues that match the reference gene sequences for functional copies of the GA loci genes.
Silk genes are the previously published Tcb1k and Ga1k reference gene sequences and our new reference gene sequence for Ga2k
Pollen genes are the previously published Ga1p and Ga2p reference gene sequences and our new reference gene sequence for Tcb1p
Anther 24-nt siRNAs are from Zhang et al. 2024

### Sheet: anther_24_nt_siRNA_counts
Library	tissue	bio_rep	ga1_hit_type	ga1_type	ga2_type	tcb_type	sample	hit_count
B73	0.4mm anther	1	ga1O_hits_GAsilkPME	ga1O	ga2_kp	_	B73_04mm_r1	53
B73	0.4mm anther	2	ga1O_hits_GAsilkPME	ga1O	ga2_kp	_	B73_04mm_r2	50
B73	2mm anther	1	ga1O_hits_GAsilkPME	ga1O	ga2_kp	_	B73_2mm_r1	10
B73	2mm anther	2	ga1O_hits_GAsilkPME	ga1O	ga2_kp	_	B73_2mm_r2	19
Oh43	0.4mm anther	1	ga1O_hits_GAsilkPME	ga1O	ga2_kp	_	Oh43_04mm_r1	258
Oh43	0.4mm anther	2	ga1O_hits_GAsilkPME	ga1O	ga2_kp	_	Oh43_04mm_r2	143
Oh43	2mm anther	1	ga1O_hits_GAsilkPME	ga1O	ga2_kp	_	Oh43_2mm_r1	26
Oh43	2mm anther	2	ga1O_hits_GAsilkPME	ga1O	ga2_kp	_	Oh43_2mm_r2	26
Oh43	2mm anther	3	ga1O_hits_GAsilkPME	ga1O	ga2_kp	_	Oh43_2mm_r3	4
IL14H	0.4mm anther	3	ga1O_hits_GAsilkPME	ga1O	ga2_KP	_	IL14H_04mm_r3	12
IL14H	0.4mm anther	4	ga1O_hits_GAsilkPME	ga1O	ga2_KP	_	IL14H_04mm_r4	5
IL14H	0.4mm anther	5	ga1O_hits_GAsilkPME	ga1O	ga2_KP	_	IL14H_04mm_r5	20
IL14H	2mm anther	3	ga1O_hits_GAsilkPME	ga1O	ga2_KP	_	IL14H_2mm_r3	20
IL14H	2mm anther	4	ga1O_hits_GAsilkPME	ga1O	ga2_KP	_	IL14H_2mm_r4	7
B73	0.4mm anther	1	ga1O_hits_GApollenPME	ga1O	ga2_kp	_	B73_04mm_r1	7
B73	0.4mm anther	2	ga1O_hits_GApollenPME	ga1O	ga2_kp	_	B73_04mm_r2	2
B73	2mm anther	1	ga1O_hits_GApollenPME	ga1O	ga2_kp	_	B73_2mm_r1	10
B73	2mm anther	2	ga1O_hits_GApollenPME	ga1O	ga2_kp	_	B73_2mm_r2	6
Oh43	0.4mm anther	1	ga1O_hits_GApollenPME	ga1O	ga2_kp	_	Oh43_04mm_r1	10
Oh43	0.4mm anther	2	ga1O_hits_GApollenPME	ga1O	ga2_kp	_	Oh43_04mm_r2	10
Oh43	2mm anther	1	ga1O_hits_GApollenPME	ga1O	ga2_kp	_	Oh43_2mm_r1	4
Oh43	2mm anther	2	ga1O_hits_GApollenPME	ga1O	ga2_kp	_	Oh43_2mm_r2	11
Oh43	2mm anther	3	ga1O_hits_GApollenPME	ga1O	ga2_kp	_	Oh43_2mm_r3	1
IL14H	0.4mm anther	3	ga1O_hits_GApollenPME	ga1O	ga2_KP	_	IL14H_04mm_r3	4
IL14H	0.4mm anther	4	ga1O_hits_GApollenPME	ga1O	ga2_KP	_	IL14H_04mm_r4	3
IL14H	0.4mm anther	5	ga1O_hits_GApollenPME	ga1O	ga2_KP	_	IL14H_04mm_r5	3
IL14H	2mm anther	3	ga1O_hits_GApollenPME	ga1O	ga2_KP	_	IL14H_2mm_r3	3
IL14H	2mm anther	4	ga1O_hits_GApollenPME	ga1O	ga2_KP	_	IL14H_2mm_r4	1
HP301	0.4mm anther	1	Ga1_hits_GAsilkPME	Ga1_KP	ga2_p_distalKgene	_	HP301_04mm_r1	0
HP301	0.4mm anther	2	Ga1_hits_GAsilkPME	Ga1_KP	ga2_p_distalKgene	_	HP301_04mm_r2	0
HP301	2mm anther	1	Ga1_hits_GAsilkPME	Ga1_KP	ga2_p_distalKgene	_	HP301_2mm_r1	0
HP301	2mm anther	2	Ga1_hits_GAsilkPME	Ga1_KP	ga2_p_distalKgene	_	HP301_2mm_r2	0
NC358	0.4mm anther	1	Ga1_hits_GAsilkPME	Ga1_kP	ga2_kp	_	NC358_04mm_r1	8
NC358	0.4mm anther	2	Ga1_hits_GAsilkPME	Ga1_kP	ga2_kp	_	NC358_04mm_r2	4
NC358	2mm anther	1	Ga1_hits_GAsilkPME	Ga1_kP	ga2_kp	_	NC358_2mm_r1	3
NC358	2mm anther	2	Ga1_hits_GAsilkPME	Ga1_kP	ga2_kp	_	NC358_2mm_r2	0
NC358	2mm anther	3	Ga1_hits_GAsilkPME	Ga1_kP	ga2_kp	_	NC358_2mm_r3	1
TIL25	0.4mm anther	1	Ga1_hits_GAsilkPME	Ga1_P_absentKgene	ga2_kp	Tcb1	TIL25_04mm_r1	0
TIL25	0.4mm anther	2	Ga1_hits_GAsilkPME	Ga1_P_absentKgene	ga2_kp	Tcb1	TIL25_04mm_r2	0
TIL25	0.4mm anther	3	Ga1_hits_GAsilkPME	Ga1_P_absentKgene	ga2_kp	Tcb1	TIL25_04mm_r3	0
TIL25	1.5mm anther	1	Ga1_hits_GAsilkPME	Ga1_P_absentKgene	ga2_kp	Tcb1	TIL25_15mm_r1	0
TIL25	1.5mm anther	2	Ga1_hits_GAsilkPME	Ga1_P_absentKgene	ga2_kp	Tcb1	TIL25_15mm_r2	0
TIL25	1.5mm anther	3	Ga1_hits_GAsilkPME	Ga1_P_absentKgene	ga2_kp	Tcb1	TIL25_15mm_r3	0
HP301	0.4mm anther	1	Ga1_hits_GApollenPME	Ga1_KP	ga2_p_distalKgene	_	HP301_04mm_r1	11
HP301	0.4mm anther	2	Ga1_hits_GApollenPME	Ga1_KP	ga2_p_distalKgene	_	HP301_04mm_r2	8
HP301	2mm anther	1	Ga1_hits_GApollenPME	Ga1_KP	ga2_p_distalKgene	_	HP301_2mm_r1	8
HP301	2mm anther	2	Ga1_hits_GApollenPME	Ga1_KP	ga2_p_distalKgene	_	HP301_2mm_r2	7
NC358	0.4mm anther	1	Ga1_hits_GApollenPME	Ga1_kP	ga2_kp	_	NC358_04mm_r1	1
NC358	0.4mm anther	2	Ga1_hits_GApollenPME	Ga1_kP	ga2_kp	_	NC358_04mm_r2	4
NC358	2mm anther	1	Ga1_hits_GApollenPME	Ga1_kP	ga2_kp	_	NC358_2mm_r1	5
NC358	2mm anther	2	Ga1_hits_GApollenPME	Ga1_kP	ga2_kp	_	NC358_2mm_r2	2
NC358	2mm anther	3	Ga1_hits_GApollenPME	Ga1_kP	ga2_kp	_	NC358_2mm_r3	1
TIL25	0.4mm anther	1	Ga1_hits_GApollenPME	Ga1_P_absentKgene	ga2_kp	Tcb1	TIL25_04mm_r1	0
TIL25	0.4mm anther	2	Ga1_hits_GApollenPME	Ga1_P_absentKgene	ga2_kp	Tcb1	TIL25_04mm_r2	4
TIL25	0.4mm anther	3	Ga1_hits_GApollenPME	Ga1_P_absentKgene	ga2_kp	Tcb1	TIL25_04mm_r3	1
TIL25	1.5mm anther	1	Ga1_hits_GApollenPME	Ga1_P_absentKgene	ga2_kp	Tcb1	TIL25_15mm_r1	1
TIL25	1.5mm anther	2	Ga1_hits_GApollenPME	Ga1_P_absentKgene	ga2_kp	Tcb1	TIL25_15mm_r2	11
TIL25	1.5mm anther	3	Ga1_hits_GApollenPME	Ga1_P_absentKgene	ga2_kp	Tcb1	TIL25_15mm_r3	2
