## Supplemental Table 6 for "Molecular evolution of a reproductive barrier in maize and related species"

### Sheet: README
Stigma (silk) length measurements across species
Kellogg_measurements: All stigma lengths measured by Elizabeth A. Kellogg from fresh plant tissue or dried herbaria samples
other_measurements: from Drisya and Pradeep 2020, Takanashi et al 2021, Stapf 1917 Flora of Tropical Africa Vol IX Part 1 Ed. Sir David Prain, and fresh tissue Zea diploperennis lengths measured by Jeffrey Ross-Ibarra

### Sheet: Kellogg_measurements
Stigma length
Genus	species	length mm	plant	source	date	fresh or dried	stigma per kernel	notes
Andropogon	gerardi	2	1	Danforth prairie	2024-08-17	fresh
Andropogon	gerardi	2	2	Danforth prairie	2024-08-17	fresh
Schizachyrium	scoparium	2	1	Danforth prairie	2024-08-17	fresh
Schizachyrium	scoparium	1.8	2	Danforth prairie	2024-08-17	fresh
Schizachyrium	scoparium	1.8	3	Danforth prairie	2024-08-17	fresh
Sorghastrum	nutans	2.2	1	Danforth prairie	2024-08-17	fresh
Sorghastrum	nutans	2.5	2	Danforth prairie	2024-08-17	fresh
Tripsacum	dactyloides	25	1	15A	2024-08-17	fresh
Andropogon	gerardi	2.8	1	15A, reference plant	2024-08-17	fresh
Mnesithea	striata	2	1	15A	2024-08-17	fresh
Schizachyrium	microstachyum	1	1	15A	2024-08-17	fresh
Zea	nicaraguensis	>45		Iltis et al. 30900 (MO)	2024-08-18	dried	can't see kernels
Zea	perennis	58		Kellogg Ames 21872 (MO)	2024-08-18	dried	one per spikelet
Zea	mays ssp. parviglumis var. huehuetenangensis	64		Anderson s.n. (MO)	2024-08-18	dried	can't see kernels
Zea	mays ssp. mexicana	47	R	Iltis & Doebley 4 (MO)	2024-08-18	dried	one per spikelet
Zea	luxurians	47		Freytag CCG #2 (MO)	2024-08-18	dried	can't see kernels
Zea	luxurians	44		Weatherwax s.n. (MO)	2024-08-18	dried	one per spikelet
Tripsacum	bravum	26		Doebley 510 (MO)	2024-08-18	dried	two? Cant be sure
Tripsacum	jalapense	15		Davidse et al. 30142 (MO)	2024-08-18	dried	two per spikelet
Tripsacum	lanceolatum	13		LeSueur 093 (MO)	2024-08-18	dried	two per spikelet
Tripsacum	lanceolatum	5		Doebley 618 (MO)	2024-08-18	dried	two per spikelet
Tripsacum	latifolilum	6		Stevens 8207 (MO)	2024-08-18	dried	two per spikelet (maybe more in one spikelet?)
Tripsacum	latifolilum	18		Martinez C 721 (MO)	2024-08-18	dried	two per spikelet
Tripsacum	laxum	13		Sharp 441681 (GH)	2024-08-20	dried	two per spikelet
Tripsacum	maizar	12		Tantravahi 25170, 65-1244 (GH)	2024-08-20	dried	two per spikelet	chromosome squash - diploid
Tripsacum	pilosum	12		Tantravahi 27025, 65-1242 (GH)	2024-08-20	dried	two per spikelet	chromosome squash - tetraploid, with several multivalents
Tripsacum	pilosum	25		Dugès s.n. (GH)	2024-08-20	dried	two per spikelet
Tripsacum	zopilotense	12		Tantravahi 25101, 65-1219 (GH)	2024-08-20	dried	two per spikelet
Tripsacum	andersonii	15		Calderón 1883 (GH)	2024-08-20	dried	two per spikelet	andersonii is a tripsacum-zea hybrid (allopolyploid)
Tripsacum	floridanum	30		Robertson 80 (GH)	2024-08-20	dried	two per spikelet
Vossia	cuspidata	2.5		Myers 7556 (A)	2024-08-20	dried	two per spikelet
Rhytachne	guianensis	2		Matuda 3144 A (GH)	2024-08-27	dried	two per spikelet	styles separate
Rhytachne	rottboellioides	1.3		Ekman 1026 (GH)	2024-08-27	dried	two per spikelet	styles separate
Rhytachne	subgibbosa	2.3		Dusén 15666 (GH)	2024-08-27	dried	two per spikelet	styles separate
Rhytachne	gracilis	1		Vanden Berghen 4248a (A)	2024-08-27	dried	two per spikelet	styles separate
Vossia	cuspidata			LeTestu 2267 (GH)	2024-08-27		not available - may have been eaten	styles separate
Rottboellia	tuberculosa	1.4		Kral & Goefrey 5974 (GH)	2024-09-05	dried	two per spikelet	styles separate
Hemarthria	compressa	2		Chou 8502 (A)	2024-09-05	dried	two per spikelet	?
Hemarthria	compressa	2		Belcher TC44 (GH)	2024-09-05	dried	two per spikelet	styles separate
Elionurus	tripsacoides	2.4		Kral 5734 (GH)	2024-09-05	dried	two per spikelet	styles fused proximally for ca. 0.3 mm
Elionurus	tripsacoides	2.3		Nash 2271 (GH)	2024-09-05	dried	two per spikelet	styles fused proximally for ca. 0.9 mm
Anatherum	virginicum	0.5		Larsen 465 (GH)	2024-09-06	dried	two per spikelet	styles separate
Andropogon	chinensis	1.4		Maxwell 07-216 (A)	2024-09-25	dried	two per spikelet	styles separate
Cymbopogon	refractus	1.2		Clemens 42998 (GH)	2024-09-25	dried	two per spikelet	?
Cymbopogon	refractus	1.2		Vickery 4778 (A)	2024-09-25	dried	two per spikelet	styles separate
Cymbopogon	citratus			most plants sterile
Bothriochloa	laguroides	1.4		Ray 6032 (GH)	2024-09-26	dried	two per spikelet	?
Pogonatherum	paniceum	1.2		Lau 25470 (A)	2024-09-26	dried	two per spikelet	styles fully fused (total length 0.5 mm)
Themeda	triandra	3.5		Mearns 1859 (GH)	2024-09-26	dried	two per spikelet	styles separate
Sorghum	bicolor	2		Ames 134a (ECON)	2024-09-27	dried	two per spikelet	styles separate
Ischaemum	rugosum	0.9		Mikage et al. 9558118 (A)	2024-09-27	dried	two per spikelet	styles separate
Andropogon	burmanicus			no material avilable
Thelepogon	elegans	1.6		Hagerup 538 (GH)	2024-09-27	dried	two per spikelet	styles separate
Chrysopogon	serrulatus	1.2		Noshiro et al. 9770446 (A)	2024-09-27	dried	two per spikelet	?

### Sheet: other_measurements
Stigma length
Source	Genus	species	nameInSource	length (description in source)	length (mm)	source_url	fresh or dried	notes
Stapf 1917 Flora of Tropical Africa Vol IX Part 1 Ed. Sir David Prain	Urelytrum	digitatum	Urelytrum coronulatum	Stigmas 2 lin. long	4.2mm	https://upload.wikimedia.org/wikipedia/commons/b/be/Flora_of_tropical_Africa_%28IA_floraoftropica9121917oliv%29.pdf	fresh	"NOTE: lin. (abbrev.): English line (linea,-ae (s.f.I): 2.1 mm (1/12 of an inch)." http://www.mobot.org/mobot/latindict/keyDetail.aspx?keyWord=line
Stapf 1917 Flora of Tropical Africa Vol IX Part 1 Ed. Sir David Prain	Vossia	cuspidata	Vossia cuspidata	Stigmas over 1 lin. long.	>2.1mm	https://upload.wikimedia.org/wikipedia/commons/b/be/Flora_of_tropical_Africa_%28IA_floraoftropica9121917oliv%29.pdf	fresh	"NOTE: lin. (abbrev.): English line (linea,-ae (s.f.I): 2.1 mm (1/12 of an inch)." http://www.mobot.org/mobot/latindict/keyDetail.aspx?keyWord=line
Stapf 1917 Flora of Tropical Africa Vol IX Part 1 Ed. Sir David Prain	Thelepogon	elegans	Thelepogon elegans	Stigmas purple, up to 1-1/2 lin.	3.1mm	https://upload.wikimedia.org/wikipedia/commons/b/be/Flora_of_tropical_Africa_%28IA_floraoftropica9121917oliv%29.pdf	fresh	"NOTE: lin. (abbrev.): English line (linea,-ae (s.f.I): 2.1 mm (1/12 of an inch)." http://www.mobot.org/mobot/latindict/keyDetail.aspx?keyWord=line
Stapf 1917 Flora of Tropical Africa Vol IX Part 1 Ed. Sir David Prain	Elionurus	tripsacoides	Elionurus welwitschii	Stigmas purple, over 1 lin. long	>2.1mm	https://upload.wikimedia.org/wikipedia/commons/b/be/Flora_of_tropical_Africa_%28IA_floraoftropica9121917oliv%29.pdf	fresh	"NOTE: lin. (abbrev.): English line (linea,-ae (s.f.I): 2.1 mm (1/12 of an inch)." http://www.mobot.org/mobot/latindict/keyDetail.aspx?keyWord=line
Stapf 1917 Flora of Tropical Africa Vol IX Part 1 Ed. Sir David Prain	Rhytachne	rottboellioides	Rhytachne rottboellioides	Stigmas purplish, over 1 lin. long	>2.1mm	https://upload.wikimedia.org/wikipedia/commons/b/be/Flora_of_tropical_Africa_%28IA_floraoftropica9121917oliv%29.pdf	fresh	"NOTE: lin. (abbrev.): English line (linea,-ae (s.f.I): 2.1 mm (1/12 of an inch)." http://www.mobot.org/mobot/latindict/keyDetail.aspx?keyWord=line
Stapf 1917 Flora of Tropical Africa Vol IX Part 1 Ed. Sir David Prain	Rhytachne	rottboellioides	Rhytachne mannii	Stigmas 1/2 lin. long	1mm	https://upload.wikimedia.org/wikipedia/commons/b/be/Flora_of_tropical_Africa_%28IA_floraoftropica9121917oliv%29.pdf	fresh	"NOTE: lin. (abbrev.): English line (linea,-ae (s.f.I): 2.1 mm (1/12 of an inch)." http://www.mobot.org/mobot/latindict/keyDetail.aspx?keyWord=line
Drisya and Pradeep 2020	Heteropogon	contortus	Heteropogon contortus	4-5mm	4-5mm	https://doi.org/10.11646/phytotaxa.429.2.6	fresh
Takanashi et al. 2021	Sorghum	bicolor	Sorghum bicolor	0.5-2.5mm range in Fig 2g with most measurements 1-2mm	1-2mm	https://www.nature.com/articles/s41598-021-88917-x/figures/2	fresh
Fresh tissue measured by Jeffrey Ross-Ibarra	Zea	diploperennis	NA		37mm, 38mm		fresh	measured on 12/8/24, plant was grown outdoors in Davis. CA
